# MODE: high-resolution digital dissociation with deep multimodal autoencoder

**DOI:** 10.1101/2025.01.02.631152

**Authors:** Jiao Sun, Ayesha A. Malik, Tong Lin, Ayla Bratton, Yue Pan, Kyle Smith, Arzu Onar-Thomas, Giles W. Robinson, Wei Zhang, Paul A. Northcott, Qian Li

## Abstract

In single cell biology, the complexity of tissues may hinder lineage cell mapping or tumor microenvironment decomposition, requiring digital dissociation of bulk tissues. Many deconvolution methods focus on transcriptomic assay, not easily applicable to other omics due to ambiguous cell markers and reference-to-target difference. Here, we present MODE, a multimodal autoencoder pipeline linking multi-dimensional features to jointly predict personalized multi-omic profiles and cellular compositions, using pseudo-bulk data constructed by internal non-transcriptomic reference and external scRNA-seq data. MODE was evaluated through rigorous simulation experiments and real multi-omic data from multiple tissue types, outperforming nine deconvolution pipelines with superior generalizability and fidelity.
