## Supplementary material for "MODE: high-resolution digital dissociation with deep multimodal autoencoder": Supplementary File 4.xlsx

### Sheet: Sheet1
Reference	Method/Modality	Cell type	Fligner test p-value
SF3348	MODE/Methyl vs TAPE RNA	Astrocyte	4.24377e-10
SF3348	MODE/Methyl vs TAPE RNA	GBM cell	1.13706e-07
SF3348	MODE/Methyl vs TAPE RNA	Myeloid	1.63324e-06
SF3348	MODE/Methyl vs TAPE RNA	Neuron	3.94445e-08
SF3348	MODE/Methyl vs TAPE RNA	Oligodendrocyte	0.00069036
SF3348	MODE/Methyl vs TAPE RNA	T cell	5.61306e-05
SF3348	MODE/RNA vs TAPE RNA	Astrocyte	2.26264e-13
SF3348	MODE/RNA vs TAPE RNA	GBM cell	0.0181795
SF3348	MODE/RNA vs TAPE RNA	Myeloid	0.0550255
SF3348	MODE/RNA vs TAPE RNA	Neuron	0.0889753
SF3348	MODE/RNA vs TAPE RNA	Oligodendrocyte	0.000114217
SF3348	MODE/RNA vs TAPE RNA	T cell	0.177708
SF12460	MODE/Methyl vs TAPE RNA	Astrocyte	0.0182297
SF12460	MODE/Methyl vs TAPE RNA	GBM cell	1.80199e-06
SF12460	MODE/Methyl vs TAPE RNA	Myeloid	0.0376885
SF12460	MODE/Methyl vs TAPE RNA	Neuron	0.318737
SF12460	MODE/Methyl vs TAPE RNA	Oligodendrocyte	0.184732
SF12460	MODE/Methyl vs TAPE RNA	T cell	0.0053237
SF12460	MODE/RNA vs TAPE RNA	Astrocyte	7.80717e-07
SF12460	MODE/RNA vs TAPE RNA	GBM cell	2.0481e-07
SF12460	MODE/RNA vs TAPE RNA	Myeloid	0.47352
SF12460	MODE/RNA vs TAPE RNA	Neuron	0.330263
SF12460	MODE/RNA vs TAPE RNA	Oligodendrocyte	0.576861
SF12460	MODE/RNA vs TAPE RNA	T cell	0.17445
